# Pre-training Genomic Language Model with Variants for Better Modeling Functional Genomics

**DOI:** 10.1101/2025.02.26.640468

**Authors:** Tianyu Liu, Xiangyu Zhang, Jiecong Lin, Luca Pinello, Rex Ying, Hongyu Zhao

## Abstract

Sequence-to-function models can predict gene expression from sequence data and be used to link genetic information with transcriptomics data to understand regulatory processes and their effects on complex phenotypes. The genomic language models are pre-trained with large-scale DNA sequences and can generate robust representations of these sequences by learning the genomic context. However, few studies can estimate the predictability of gene expression levels and bridge these two classes of models together to explore individualized gene expression prediction. In this manuscript, we propose UKBioBERT as a DNA language model pre-trained with genetic variants from UK BioBank. We demonstrate that UKBioBERT generates informative embeddings capable of identifying gene functions, and improving gene expression prediction in cell lines, thereby enhancing our understanding of gene expression predictability. Building upon these embeddings, we combine UKBioBERT with state-of-the-art sequence-to-function architectures, Enformer and Borzoi, to create UKBioFormer and UKBioZoi. These models exhibit better performance in predicting highly predictable gene expression levels and can be generalized across different cohorts. Furthermore, UKBioFormer effectively captures the relationship between genetic variants and expression variations, enabling in-silico mutation analyses and eQTL identification. Collectively, our findings underscore the value of integrating genomic language models and sequence-to-function approaches for advancing functional genomics research.
