## Supplementary figures, supplementary files 1-4 for "Pre-training Genomic Language Model with Variants for Better Modeling Functional Genomics"

### Sheet: GTEx_sample
GTEX-111YS
GTEX-1122O
GTEX-1128S
GTEX-113IC
GTEX-113JC
GTEX-117XS
GTEX-117YW
GTEX-1192W
GTEX-1192X
GTEX-11DXX
GTEX-11DXZ
GTEX-11DYG
GTEX-11EI6
GTEX-11EM3
GTEX-11EMC
GTEX-11EQ8
GTEX-11EQ9
GTEX-11GS4
GTEX-11GSO
GTEX-11GSP
GTEX-11I78
GTEX-11LCK
GTEX-11NUK
GTEX-11NV4
GTEX-11O72
GTEX-11OF3
GTEX-11ONC
GTEX-11P7K
GTEX-11P81
GTEX-11P82
GTEX-11PRG
GTEX-11TT1
GTEX-11TTK
GTEX-11TUW
GTEX-11UD2
GTEX-11VI4
GTEX-11WQC
GTEX-11WQK
GTEX-11XUK
GTEX-11ZTS
GTEX-11ZTT
GTEX-11ZU8
GTEX-11ZUS
GTEX-11ZVC
GTEX-1211K
GTEX-12126
GTEX-1212Z
GTEX-12584
GTEX-12696
GTEX-1269C
GTEX-12C56
GTEX-12KS4
GTEX-12WSD
GTEX-12WSE
GTEX-12WSF
GTEX-12WSG
GTEX-12WSH
GTEX-12WSI
GTEX-12WSJ
GTEX-12WSK
GTEX-12WSL
GTEX-12WSM
GTEX-12WSN
GTEX-12ZZW
GTEX-12ZZX
GTEX-13111
GTEX-13113
GTEX-1313W
GTEX-1314G
GTEX-131XE
GTEX-131XF
GTEX-131XG
GTEX-131XH
GTEX-131XW
GTEX-131YS
GTEX-132AR
GTEX-132NY
GTEX-132Q8
GTEX-132QS
GTEX-1339X
GTEX-1399R
GTEX-1399S
GTEX-1399U
GTEX-139D8
GTEX-139T6
GTEX-139TS
GTEX-139TT
GTEX-139TU
GTEX-139UW
GTEX-13CF2
GTEX-13CF3
GTEX-13CIG
GTEX-13CZU
GTEX-13FTW
GTEX-13FTX
GTEX-13FTY
GTEX-13FTZ
GTEX-13FXS
GTEX-13G51
GTEX-13JUV
GTEX-13O61
GTEX-13OVG
GTEX-13OVH
GTEX-13OVI
GTEX-13OVJ
GTEX-13OVK
GTEX-13OVL
GTEX-13OW6
GTEX-13OW8
GTEX-13PL7
GTEX-13PLJ
GTEX-13S7M
GTEX-13S86
GTEX-13SLX
GTEX-13U4I
GTEX-13VXT
GTEX-13VXU
GTEX-13W3W
GTEX-1477Z
GTEX-147F3
GTEX-147F4
GTEX-147GR
GTEX-147JS
GTEX-148VI
GTEX-148VJ
GTEX-1497J
GTEX-14A5H
GTEX-14A6H
GTEX-14ABY
GTEX-14AS3
GTEX-14B4R
GTEX-14BIL
GTEX-14BIM
GTEX-14BIN
GTEX-14BMU
GTEX-14BMV
GTEX-14C38
GTEX-14C39
GTEX-14C5O
GTEX-14DAQ
GTEX-14DAR
GTEX-14E1K
GTEX-14E6C
GTEX-14E6D
GTEX-14E6E
GTEX-14E7W
GTEX-14H4A
GTEX-14ICK
GTEX-14JFF
GTEX-14JG1
GTEX-14JG6
GTEX-14JIY
GTEX-14LLW
GTEX-14LZ3
GTEX-14PHY
GTEX-14PII
GTEX-14PJ2
GTEX-14PJ3
GTEX-14PJ4
GTEX-14PJ5
GTEX-14PJ6
GTEX-14PJM
GTEX-14PJN
GTEX-14PJO
GTEX-14PJP
GTEX-14PK6
GTEX-14PKU
GTEX-14PKV
GTEX-14PN3
GTEX-14PN4
GTEX-14PQA
GTEX-14XAO
GTEX-15CHC
GTEX-15CHQ
GTEX-15CHR
GTEX-15D1Q
GTEX-15D79
GTEX-15DCD
GTEX-15DCE
GTEX-15DYW
GTEX-15DZA
GTEX-15EO6
GTEX-15ETS
GTEX-15EU6
GTEX-15G19
GTEX-15G1A
GTEX-15RIE
GTEX-15RIF
GTEX-15RIG
GTEX-15RJ7
GTEX-15RJE
GTEX-15SB6
GTEX-15SDE
GTEX-16AAH
GTEX-16BQI
GTEX-16MT8
GTEX-16MT9
GTEX-16MTA
GTEX-16NGA
GTEX-16NPV
GTEX-16NPX
GTEX-16XZY
GTEX-16XZZ
GTEX-16YQH
GTEX-178AV
GTEX-17EUY
GTEX-17EVP
GTEX-17EVQ
GTEX-17GQL
GTEX-17HGU
GTEX-17HHE
GTEX-17HHY
GTEX-17HII
GTEX-17JCI
GTEX-17KNJ
GTEX-17MFQ
GTEX-183FY
GTEX-183WM
GTEX-18465
GTEX-18A66
GTEX-18A67
GTEX-18A6Q
GTEX-18A7A
GTEX-18A7B
GTEX-18D9A
GTEX-18D9U
GTEX-18QFQ
GTEX-1A32A
GTEX-1A3MV
GTEX-1A3MW
GTEX-1A3MX
GTEX-1A8FM
GTEX-1A8G6
GTEX-1A8G7
GTEX-1AMEY
GTEX-1AMFI
GTEX-1AX8Z
GTEX-1AX9I
GTEX-1AX9J
GTEX-1AX9K
GTEX-1AYCT
GTEX-1AYD5
GTEX-1B8KE
GTEX-1B8KZ
GTEX-1B8L1
GTEX-1B8SF
GTEX-1B8SG
GTEX-1B932
GTEX-1B933
GTEX-1B97I
GTEX-1B97J
GTEX-1B996
GTEX-1BAJH
GTEX-1C2JI
GTEX-1C475
GTEX-1C4CL
GTEX-1C64N
GTEX-1C64O
GTEX-1C6VQ
GTEX-1C6VR
GTEX-1CAMR
GTEX-1CAMS
GTEX-1CB4E
GTEX-1CB4G
GTEX-1CB4H
GTEX-1CB4I
GTEX-1CB4J
GTEX-1E1VI
GTEX-1E2YA
GTEX-1EH9U
GTEX-1EKGG
GTEX-1EMGI
GTEX-1EU9M
GTEX-1EWIQ
GTEX-1EX96
GTEX-1F48J
GTEX-1F52S
GTEX-1F5PK
GTEX-1F6I4
GTEX-1F6IF
GTEX-1F75I
GTEX-1F75W
GTEX-1F7RK
GTEX-1F88F
GTEX-1GF9U
GTEX-1GF9V
GTEX-1GF9W
GTEX-1GF9X
GTEX-1GMR2
GTEX-1GMR3
GTEX-1GMR8
GTEX-1GMRU
GTEX-1GN1U
GTEX-1GN1V
GTEX-1GN1W
GTEX-1GN2E
GTEX-1GN73
GTEX-1GPI6
GTEX-1GPI7
GTEX-1GTWX
GTEX-1GZ2Q
GTEX-1GZ4H
GTEX-1GZHY
GTEX-1I4MK
GTEX-1I6K7
GTEX-1ICG6
GTEX-1ICLY
GTEX-1IDFM
GTEX-1IDJC
GTEX-1IDJD
GTEX-1IDJE
GTEX-1IDJF
GTEX-1JJ6O
GTEX-1JKYN
GTEX-1JKYR
GTEX-1JMLX
GTEX-1JMOU
GTEX-1JMPY
GTEX-1JMPZ
GTEX-1JMQI
GTEX-1JMQJ
GTEX-1JMQK
GTEX-1JMQL
GTEX-1JN1M
GTEX-1JN6P
GTEX-1JN76
GTEX-1K2DA
GTEX-1K2DU
GTEX-1K9T9
GTEX-1KAFJ
GTEX-1KANA
GTEX-1KANB
GTEX-1KANC
GTEX-1KD4Q
GTEX-1KD5A
GTEX-1KWVE
GTEX-1KXAM
GTEX-1L5NE
GTEX-1LB8K
GTEX-1LBAC
GTEX-1LC47
GTEX-1LG7Y
GTEX-1LG7Z
GTEX-1LGOU
GTEX-1LGRB
GTEX-1LH75
GTEX-1LKK1
GTEX-1LNCM
GTEX-1LSNL
GTEX-1LSNM
GTEX-1LSVX
GTEX-1LVA9
GTEX-1LVAM
GTEX-1LVAN
GTEX-1LVAO
GTEX-1M4P7
GTEX-1M5QR
GTEX-1MA7W
GTEX-1MA7X
GTEX-1MCC2
GTEX-1MCQQ
GTEX-1MCYP
GTEX-1MGNQ
GTEX-1MJIX
GTEX-1MJK2
GTEX-1MJK3
GTEX-1MUQO
GTEX-1N2DW
GTEX-1N2EE
GTEX-1N2EF
GTEX-1N5O9
GTEX-1NHNU
GTEX-1NSGN
GTEX-1NUQO
GTEX-1NV8Z
GTEX-1O97I
GTEX-1O9I2
GTEX-1OFPY
GTEX-1OJC3
GTEX-1OJC4
GTEX-1OKEX
GTEX-1P4AB
GTEX-1PBJI
GTEX-1PBJJ
GTEX-1PDJ9
GTEX-1PFEY
GTEX-1PIEJ
GTEX-1PIGE
GTEX-1PIIG
GTEX-1POEN
GTEX-1PPH6
GTEX-1PPH7
GTEX-1PPH8
GTEX-1PWST
GTEX-1QAET
GTEX-1QCLY
GTEX-1QCLZ
GTEX-1QEPI
GTEX-1QMI2
GTEX-1QP28
GTEX-1QP29
GTEX-1QP66
GTEX-1QP67
GTEX-1QP9N
GTEX-1QPFJ
GTEX-1QW4Y
GTEX-1R46S
GTEX-1R7EU
GTEX-1R7EV
GTEX-1R9JW
GTEX-1R9K4
GTEX-1R9K5
GTEX-1R9PM
GTEX-1R9PN
GTEX-1R9PO
GTEX-1RAZA
GTEX-1RAZQ
GTEX-1RAZR
GTEX-1RB15
GTEX-1RLM8
GTEX-1RMOY
GTEX-1RNTQ
GTEX-1RQEC
GTEX-1RQED
GTEX-1S3DN
GTEX-1S5VW
GTEX-1S5ZA
GTEX-1S5ZU
GTEX-1S82P
GTEX-1S82U
GTEX-1S82Y
GTEX-1S82Z
GTEX-1S831
GTEX-1S83E
GTEX-N7MS
GTEX-N7MT
GTEX-NFK9
GTEX-NPJ7
GTEX-NPJ8
GTEX-O5YT
GTEX-O5YW
GTEX-OHPL
GTEX-OHPM
GTEX-OHPN
GTEX-OIZF
GTEX-OIZH
GTEX-OIZI
GTEX-OOBJ
GTEX-OOBK
GTEX-OXRL
GTEX-OXRO
GTEX-OXRP
GTEX-P44G
GTEX-P44H
GTEX-P4PP
GTEX-P4PQ
GTEX-P4QS
GTEX-P78B
GTEX-PLZ4
GTEX-PLZ5
GTEX-PLZ6
GTEX-POMQ
GTEX-POYW
GTEX-PSDG
GTEX-PVOW
GTEX-PW2O
GTEX-PWCY
GTEX-PWN1
GTEX-PX3G
GTEX-Q2AG
GTEX-Q2AH
GTEX-Q2AI
GTEX-Q734
GTEX-QCQG
GTEX-QDT8
GTEX-QDVJ
GTEX-QDVN
GTEX-QEG4
GTEX-QEG5
GTEX-QESD
GTEX-QLQ7
GTEX-QMR6
GTEX-QMRM
GTEX-QV31
GTEX-QVJO
GTEX-QVUS
GTEX-QXCU
GTEX-R3RS
GTEX-R53T
GTEX-R55C
GTEX-R55D
GTEX-R55E
GTEX-R55G
GTEX-REY6
GTEX-RM2N
GTEX-RN64
GTEX-RNOR
GTEX-RTLS
GTEX-RU1J
GTEX-RU72
GTEX-RUSQ
GTEX-RVPV
GTEX-RWS6
GTEX-RWSA
GTEX-S32W
GTEX-S33H
GTEX-S341
GTEX-S7PM
GTEX-S7SE
GTEX-S95S
GTEX-SE5C
GTEX-SIU8
GTEX-SJXC
GTEX-SN8G
GTEX-SNMC
GTEX-SNOS
GTEX-SSA3
GTEX-SUCS
GTEX-T2YK
GTEX-T5JC
GTEX-T5JW
GTEX-T6MN
GTEX-T6MO
GTEX-T8EM
GTEX-TKQ1
GTEX-TKQ2
GTEX-TML8
GTEX-TMMY
GTEX-TMZS
GTEX-TSE9
GTEX-U3ZG
GTEX-U3ZH
GTEX-U3ZN
GTEX-U4B1
GTEX-U8T8
GTEX-U8XE
GTEX-UJHI
GTEX-UJMC
GTEX-UPJH
GTEX-UPK5
GTEX-UTHO
GTEX-V1D1
GTEX-V955
GTEX-VJWN
GTEX-VJYA
GTEX-VUSG
GTEX-VUSH
GTEX-W5WG
GTEX-W5X1
GTEX-WCDI
GTEX-WEY5
GTEX-WFG7
GTEX-WFG8
GTEX-WFJO
GTEX-WFON
GTEX-WH7G
GTEX-WHPG
GTEX-WHSB
GTEX-WHSE
GTEX-WHWD
GTEX-WI4N
GTEX-WK11
GTEX-WL46
GTEX-WOFL
GTEX-WOFM
GTEX-WQUQ
GTEX-WRHK
GTEX-WRHU
GTEX-WVLH
GTEX-WWYW
GTEX-WXYG
GTEX-WY7C
GTEX-WYBS
GTEX-WYJK
GTEX-WYVS
GTEX-WZTO
GTEX-X15G
GTEX-X261
GTEX-X3Y1
GTEX-X4EO
GTEX-X4EP
GTEX-X4LF
GTEX-X4XX
GTEX-X4XY
GTEX-X585
GTEX-X5EB
GTEX-X62O
GTEX-X638
GTEX-X88G
GTEX-X8HC
GTEX-XAJ8
GTEX-XBEC
GTEX-XBED
GTEX-XBEW
GTEX-XGQ4
GTEX-XK95
GTEX-XLM4
GTEX-XMD1
GTEX-XMD2
GTEX-XMD3
GTEX-XMK1
GTEX-XOT4
GTEX-XPT6
GTEX-XPVG
GTEX-XQ3S
GTEX-XQ8I
GTEX-XUW1
GTEX-XUYS
GTEX-XUZC
GTEX-XXEK
GTEX-XYKS
GTEX-Y111
GTEX-Y114
GTEX-Y3I4
GTEX-Y3IK
GTEX-Y5LM
GTEX-Y5V5
GTEX-Y5V6
GTEX-Y8DK
GTEX-Y8E4
GTEX-Y8E5
GTEX-Y8LW
GTEX-Y9LG
GTEX-YB5E
GTEX-YB5K
GTEX-YBZK
GTEX-YEC3
GTEX-YEC4
GTEX-YECK
GTEX-YF7O
GTEX-YFC4
GTEX-Z93S
GTEX-ZAB4
GTEX-ZC5H
GTEX-ZDTS
GTEX-ZDTT
GTEX-ZDXO
GTEX-ZDYS
GTEX-ZE7O
GTEX-ZEX8
GTEX-ZF28
GTEX-ZF29
GTEX-ZF2S
GTEX-ZF3C
GTEX-ZG7Y
GTEX-ZGAY
GTEX-ZLV1
GTEX-ZP4G
GTEX-ZPCL
GTEX-ZPIC
GTEX-ZPU1
GTEX-ZQG8
GTEX-ZQUD
GTEX-ZT9W
GTEX-ZTPG
GTEX-ZTSS
GTEX-ZTTD
GTEX-ZTX8
GTEX-ZUA1
GTEX-ZV68
GTEX-ZV7C
GTEX-ZVE2
GTEX-ZVP2
GTEX-ZVT2
GTEX-ZVT3
GTEX-ZVT4
GTEX-ZVZP
GTEX-ZVZQ
GTEX-ZXES
GTEX-ZXG5

### Sheet: GTEx_gene
gene_name	heritability
ZFP57
BTNL3
THNSL2
C17orf97
LDHC
LCN8
SLC5A11
DDX11
SPATA20
ARL16
SCGB3A1
DPYSL4
CLHC1
UNC5B
SCAPER
MICA
TUBB6
ALG1L
C15orf57
ZNF3
NDEL1
JUP	0.709057
MDGA1	0.70287
ADARB2	0.647855
TMEM176B	0.605563
SLC12A1	0.597262
NDEL1	0.586632
TMTC1	0.585141
TMEM176A	0.577165
MFSD9	0.573463
NIPAL2	0.563303
CNR1	0.530887
APOBEC3B	0.506376
PEX11G	0.48387
FAM118A	0.478487
PRUNE2	0.464868
LRRC6	0.464505
PILRA	0.431669
RPS28	0.428178
TREML4	0.408353
PAM	0.40027

### Sheet: GTEx_300gene
TAS1R3
ATAD3C
TTC34
NPHP4
GPR153
PEX14
FBXO2
PRDM2
RHD
CEP85
RPA2
GJA4
PPIE
HECTD3
GBP6
EPHX4
GFI1
SLC44A3
VANGL1
MRPS21
CTSS
SLC39A1
RAB13
LAMTOR2
PIGM
UCK2
C1orf53
PPP1R15B
KLHDC8A
PM20D1
IKBKE
IRF6
HHAT
BATF3
DEGS1
EXO1
EFCAB2
ASAP2
PQLC3
CLHC1
RAB1A
SMYD1
THNSL2
RPIA
PROM2
DUSP2
RGPD8
FOXD4L1
INHBB
GPR17
POLR2D
RPSA
ULK4
CXCR6
NICN1
RFT1
IQCB1
ALG1L
NPHP3
CDV3
DGKQ
SLC26A1
LRPAP1
ACOX3
UGDH
SLC30A9
EREG
ENOPH1
MMRN1
PAPSS1
RPL34
PDGFC
GALNT7
CYP4V2
CMBL
SETD9
NSA2
CRHBP
ATG10
ATP6AP1L
NUDT12
EPB41L4A
LOX
TCF7
CATSPER3
WDR55
BNIP1
HIGD2A
SCGB3A1
BTNL3
TRIM7
NQO2
DTNBP1
BTN3A2
ZNF391
ZFP57
HLA-F
HLA-A
HLA-C
MICA
BAG6
CSNK2B
HLA-DRB5
HLA-DQA1
HLA-DQB1
HLA-DQB2
HLA-DOB
UHRF1BP1
CDKN1A
GSTA1
RNGTT
LYRM2
ASCC3
QRSL1
EPB41L2
VNN3
SGK1
CCDC28A
HOXA5
GPR141
FIGNL1
WBSCR27
POR
ZP3
KIAA1324L
DBF4
ATP5J2
ZNF3
PILRB
SLC12A9
FIS1
CPED1
METTL2B
GSTK1
CLCN1
ERI1
LRRC69
KIAA1429
RRM2B
DSCC1
TOP1MT
CNTLN
FANCG
GLIPR2
CBWD3
CKS2
SLC27A4
DNLZ
LCN8
TRAF2
ITIH5
GATA3
BAMBI
AGAP9
CCDC6
NRBF2
TYSND1
NODAL
UNC5B
NUDT13
MRPS16
AGAP5
PPIF
AS3MT
DHX32
MGMT
PPP2R2D
DPYSL4
UTF1
SYCE1
PSMD13
LRRC56
TSPAN4
TNNT3
MRPL23
PRKCDBP
CYB5R2
IPO7
GALNT18
INSC
LDHC
DTX4
CCDC86
PLA2G16
FLRT1
SNX32
BANF1
PPFIA1
PDE2A
RAB6A
MYO7A
SIDT2
MPZL3
ETS1
NFRKB
SPSB2
PDE3A
DDX11
VDR
FAIM2
SLC11A2
POU6F1
MARS
TBC1D30
LUM
CRY1
CORO1C
STX2
LNX2
FOXO1
WBP4
FBXL3
RNF219
NOP10
KNSTRN
C15orf57
UBE2Q2
SCAPER
TSPAN3
ZFAND6
ZNF592
LYSMD4
WFIKKN1
CACNA1H
FAHD1
BRICD5
FLYWCH1
GLIS2
PMM2
KNOP1
SLC5A11
NPIPB6
PHKG2
HEATR3
GNAO1
NIP7
CLEC18A
HP
CTRB2
SYCE1L
CENPN
DNAAF1
SLC22A31
C17orf97
NDEL1
ADPRM
ADORA2B
RAI1
TMEM98
ORMDL3
NT5C3B
ASB16
SPATA32
LRRC37A
MYCBPAP
SPATA20
VEZF1
TEX14
SCN4A
FOXJ1
UBALD2
MFSD11
ARL16
TUBB6
CEP192
DSC1
CCDC102B
ZADH2
HSBP1L1
CDC34
MUM1
AMH
FZR1
SLC25A41
XAB2
CLEC17A
CYP4F12
KIAA1683
SULT2B1
PRR12
CLDND2
SIGLEC12
ITPA
CDS2
KIF16B
RWDD2B
ATP5O
NDUFV3
PDXK
SPATC1L
RTCB
SH3BP1
APOBEC3C
CSDC2
MEI1
CCDC134
SMDT1
NDUFA6
LDOC1L
FAM118A
CELSR1

### Sheet: ROSMAP_sample
MAP22868024
MAP22868024
MAP34726040
MAP34726040
MAP46246604
MAP46246604
MAP50104134
MAP50104134
MAP50104846
MAP50104846
MAP50108462
MAP50108462
MAP50301099
MAP50301099
MAP61344957
MAP61344957
MAP93787649
MAP93787649
ROS11430815
ROS11430815
ROS11697592
ROS11697592
ROS15114174
ROS15114174
ROS20275399
ROS20275399
ROS20945666
ROS20945666
ROS20998065
ROS20998065
ROS21001807
ROS21001807
ROS21112011
ROS21112011
ROS21274866
ROS21274866
SM-CJEI3
SM-CJEI3
SM-CJEIH
SM-CJEIH
SM-CJEIJ
SM-CJEIJ
SM-CJEIN
SM-CJEIN
SM-CJEIO
SM-CJEIO
SM-CJEIV
SM-CJEIV
SM-CJEIW
SM-CJEIW
SM-CJEIX
SM-CJEIX
SM-CJEJ2
SM-CJEJ2
SM-CJEKK
SM-CJEKK
SM-CJEKM
SM-CJEKM
SM-CJFPH
SM-CJFPH
SM-CJGHG
SM-CJGHG
SM-CJGHN
SM-CJGHN
SM-CJGI6
SM-CJGI6
SM-CJGN7
SM-CJGN7
SM-CJGNH
SM-CJGNH
SM-CJIX9
SM-CJIX9
SM-CJIXZ
SM-CJIXZ
SM-CJIYE
SM-CJIYE
SM-CJIYU
SM-CJIYU
SM-CJJ1K
SM-CJJ1K
SM-CJK51
SM-CJK51
SM-CJK54
SM-CJK54
SM-CJK57
SM-CJK57
SM-CJK5A
SM-CJK5A
SM-CJK5I
SM-CJK5I
SM-CTDT7
SM-CTDT7
SM-CTDT8
SM-CTDT8
SM-CTDTW
SM-CTDTW
SM-CTEDD
SM-CTEDD
SM-CTEDQ
SM-CTEDQ
SM-CTEDS
SM-CTEDS
SM-CTEE3
SM-CTEE3
SM-CTEE4
SM-CTEE4
SM-CTEE5
SM-CTEE5
SM-CTEE6
SM-CTEE6
SM-CTEFI
SM-CTEFI
SM-CTENE
SM-CTENE
	consider H1 and H2 difference based on diploid

### Sheet: ROSMAP_gene
BAG6
FZD10
MARCH10
ODF2
NSUN6
RNF169
GPR17
FGD3
DEPDC1B
DLX6
XAB2
BAMBI
KLK14
PLBD1
TYSND1
TNNT3
MOV10
NPIPB6
CNPY3
TARSL2
CD5
ACOX3
ZNF114
GRAMD1B
PPP6C
ZNF506
SLC5A11
NDUFV3
RAB11FIP1
PIF1
KAT8
ATL2
ASAP2
INHBB
SUCLG2
TLE6
TTC37
NDUFB4
PAFAH2
PLAC8
FAM19A3
ASCC3
SLC25A36
PQLC3
TRAM1
LYL1
DNAJB9
GIMAP4
ZBTB14
CCDC134
SCARB1
WBP4
PFKL
ZNF414
CLVS2
OVGP1
LRRC39
ERMP1
BOP1
SMKR1
ZNF391
LSP1
RPL9
SLC25A39
ADORA2B
TAMM41
RGPD8
PEBP4
TDRD6
CBWD3
BTN2A2
L3MBTL2
SPATC1L
POLR2D
ATAD3C
MGMT
RPA2
TMEM200B
FIS1
DNLZ
SLC44A3
C1orf123
BATF3
AS3MT
CLEC18A
CDC25A
CEP192
MMRN1
AQP5
RPS14
SLITRK1
RARRES1
ALG1L
C1QTNF9B
C10orf107
MRPL23
NPHP3
SYCE1L
FLG
C17orf97
ADAL
QRSL1
MICA
WARS2
CYP4V2
SETD9
SFXN4
TMEM80
HSBP1L1
ATP6AP1L
GUCA1B
SPATA20
RFT1
ULK4
BRD2
FAHD1
ATG10
PILRA
TTC12
CSDC2
ZP3
DSC1
XKR9
EFCAB2
RHD
PSORS1C1
RWDD2B
WBSCR27
SPSB2
KNSTRN
HLA-DOB
CA12
PILRB
ALDH8A1
HP
CENPP
FRA10AC1
GLIPR1L2
SULT1C2
HLA-DQA1
FAM118A
HLA-DRB1
GSTA1
ITGB3BP
GSTT2B
LRRC37A
DSCC1
HLA-C
DDX11
HLA-DQB1
HLA-DRB5
THNSL2
MAPKBP1
SLC2A1
VDR
PANK2
ARHGAP21
AAMDC
FKBP10
BRPF1
KCTD4
RASSF5
WDR34
PSEN2
ARHGEF25
UGDH
PCDHB6
DTNBP1
MFSD11
SCAF1
GSTK1
PDXK
LIG1
NPEPPS
PM20D1
TLE4
AXIN1
MAGI1
C3orf35
DUSP11
TRIM71
FCRLB
GRAMD4
PDE2A
FAM35A
NNT
SMPD2
ARPC5L
LNX2
SRSF4
C1orf87
RPL34
JAM3
SGK1
DLEU7
PLEKHA4
MANBA
GPR20
CDV3
LRPAP1
CNTLN
TRIM68
NUDT13
GRAMD1C
RAB13
GPR153
CKMT2
KCNG3
GRK6
STAMBPL1
RAD21
CLDND2
TRAF2
SLC16A11
HEY2
EXO1
RARG
NCEH1
NOS1
SLC38A10
SLC26A1
RPLP1
LMNB2
GLYATL2
HIGD2A
SSBP3
SULT2B1
BNIP1
FZD6
CECR1
ST20
IRF6
FTSJ3
TSLP
SYCE1
LCMT2
BRICD5
VWDE
MEI1
ART5
NSA2
SNX32
LRIT2
ADRA1D
TRIM7
NODAL
SCGB3A1
ARL16
NFRKB
C15orf57
C1orf53
TIPIN
SLC25A41
WDR55
LYSMD4
HLA-A
BTN3A2
AFF1
TAS1R3
OR7C1
TRPM1
BAAT
SOWAHB
GLIPR1
WFIKKN1
ANKFY1
DISP2
TBC1D19
CLHC1
TMUB2
KLHL12
CTD-3088G3.8
CYP4F12
ARTN
PCDHA7
MGAT5
EPB41L2
DDX49
METRN
PAPSS1
CCDC86
CAV3
MDN1
TMEM98
SMDT1
ARHGEF16
FIGNL1
BHMT
INSC
IFNAR1
RAB1A
RAP1A
CDS2
VPS16
FLRT1
CRYBB2
VPS13C
MAPRE3
RPS6KB2
ZNF436
DNAAF3
ZNF257
PRODH
TMEM27
ZNF880
ECEL1
SLC7A9
BDKRB2
ACOT2
SPATA7
DHRS4
SRPX2
ERV3-1
D2HGDH
TSPAN18
BARD1
ZNF559
VN1R1
CASP8
FATE1
ACCS
RESP18
ACOT1
LRRC74B
KCNN4
IGFL4
OR2L2
CCZ1
C2orf82
CYP24A1
SLC25A43
NKAIN4
ZNF117
ZFP82
ZNF559-ZNF177
ANKRD27
GEMIN7
GPR55
RBBP8NL
APIP
CT55
MUC20
NLRP2
C2orf80
RAB6C
ZNF738
ZNF626
RSPO4
BIRC7
ZNF266
NAP1L6
ZNF749
ZNF682
XXYLT1
ZNF155
OR2L13
KNG1
CBLN3
VWA5B2
POLE
SYTL4
ZNF320
KIF25
F8A1
AP1M2
TRIB3
KLRC2
LILRB1
CLTCL1
TFB1M
ZNF419
MUC4
ZNF534
ZNF180
U2AF1L4
RAB17
NUDT19
DGCR6
LILRA4
LSG1
C19orf33
DACT2

### Sheet: collect_gene
ZFP57
BTNL3
THNSL2
C17orf97
LDHC
LCN8
SLC5A11
DDX11
SPATA20
ARL16
SCGB3A1
DPYSL4
CLHC1
UNC5B
SCAPER
MICA
TUBB6
ALG1L
C15orf57
ZNF3
JUP
MDGA1
ADARB2
TMEM176B
SLC12A1
NDEL1
TMTC1
TMEM176A
MFSD9
NIPAL2
CNR1
APOBEC3B
PEX11G
FAM118A
PRUNE2
LRRC6
PILRA
RPS28
TREML4
PAM
